# Ribosome Heterogeneity in Development and Disease

**DOI:** 10.1101/2023.07.25.550527

**Authors:** Yuen Gao, Hongbing Wang

**Author notes:** Correspondence should be addressed to Hongbing Wang at the above address.

## Abstract

The functional ribosome is composed of ∼80 ribosome proteins. With the intensity-based absolute quantification (iBAQ) value, we calculate the stoichiometry ratio of each ribosome protein. We analyze the ribosome ratio-omics (Ribosome^R^), which reflects the holistic signature of ribosome composition, in various biological samples with distinct functions, developmental stages, and pathological outcomes. The Ribosome^R^ reveals significant ribosome heterogeneity among different tissues of fat, spleen, liver, kidney, heart, and skeletal muscles. During tissue development, testes at various stages of spermatogenesis show distinct Ribosome^R^ signatures. During *in vitro* neuronal maturation, the Ribosome^R^ changes reveal functional association with certain molecular aspects of neurodevelopment. Regarding ribosome heterogeneity associated with pathological conditions, the Ribosome^R^ signature of gastric tumors is functionally linked to pathways associated with tumorigenesis. Moreover, the Ribosome^R^ undergoes dynamic changes in macrophages following immune challenges. Taken together, with the examination of a broad spectrum of biological samples, the Ribosome^R^ barcode reveals ribosome heterogeneity and specialization in cell function, development, and disease.

**One-Sentence Summary:** Ratio-omics signature of ribosome deciphers functionally relevant heterogeneity in development and disease.

---

Ribosome is a macromolecular complex to carry out protein synthesis. The eukaryotic ribosome comprises ∼80 highly conserved ribosome proteins (RPs) and 4 rRNAs. It was once considered that ribosome composition is predominantly fixed and homogeneous; the dynamic regulation of protein synthesis during development and pathogenesis is mainly mediated by the activity-dependent alteration of RP-mRNA interaction, post-transcriptional and post-translational modification of mRNA and RP, and epigenetic effects from non-coding RNAs (Gebauer and Hentze, 2004; Song et al., 2021). However, the existence of ribosomes with distinct and different morphology suggests heterogeneity in composition and potentially in function (Norris et al., 2021). Emerging lines of evidence have found that, while some core RPs are central and invariably incorporated into the ribosomes, ribosomes lacking specific RPs are still functional (Shi et al., 2017; Genuth and Barna, 2018). Notably, tissue-specific variations in the expression of particular RPs are observed (Sugihara et al., 2010; Gupta and Warner, 2014; Guimaraes and Zavolan, 2016). Environmental and developmental impacts also affect the level of RP expression and ribosome composition (Reschke et al., 2013; Slavov et al., 2015). These findings suggest that ribosome composition is dynamically regulated and not statically homogeneous (Genuth and Barna, 2018; Barna et al., 2022).

Studies with particular RPs have demonstrated the functional relevance of ribosome heterogeneity. Mutations of specific RPs, including *RPL5, RPL11, RPS17, RPS19, and RPS24*, are associated with Diamond Blackfan Anemia (DBA) (Horos and von Lindern, 2012). It is hypothesized that ribosomes containing distinct RPs may be tailored to preferentially translate a specific pool of mRNAs. Strikingly, knockdown of *Rps19* or *Rpl11* leads to less translation of *Bag1* and *Csde1* mRNA, the protein levels of which are reduced in DBA patient samples (Horos et al., 2012). Beyond translational regulation of individual mRNAs, it is found that specialized ribosomes may be used to translate mRNA pools linked to distinct cellular functions more effectively. For example, the RPS25/eS25- and RPL10A/uL1-containing ribosomes show enrichment of non-overlapping mRNA pools that are associated with functionally different Gene Ontology (GO) groups (Shi et al., 2017).

Considering that previous studies mainly focus on the impact of individual RP on ribosome function, it is unclear whether ribosome heterogeneity only reflects limited outcomes under certain conditions rather than being a general cellular phenomenon. There is little evidence to identify the extensive existence of ribosome heterogeneity. Most importantly, whether and how ribosome heterogeneity is associated with cell identity and the dynamic development and pathogenesis processes is fundamentally unknown. We hypothesize that, due to the complexity of the biological system, functional ribosome heterogeneity involves alteration of many RPs on a genome-wide scale. With a novel bioinformatics approach, we examined the expression ratio of every RP. The ribosome ratio-omics (Ribosome^R^) reveals specific heterogeneity associated with tissue type, *in vivo* and *in vitro* development, and disease. The Ribosome^R^ signature as a genome-wide ribosome barcode identifies a broad extent of ribosome heterogeneity and suggests functional significance.
