## supplementary tables for "Ribosome Heterogeneity in Development and Disease": Supplementary Table 1.xlsx

### Sheet: Sheet1
Gene	Fat_1	Fat_2	Fat_3	Heart_1	Heart_2	Heart_3	Kidney_1	Kidney_2	Kidney_3	Liver_1	Liver_2	Liver_3	Muscle_1	Muscle_2	Muscle_3	Spleen_1	Spleen_2	Spleen_3
Fau	1.0866	0.8595	1.046	0.516	0.5516	0.687	0.7175	0.6934	0.6594	0.5302	0.6924	0.666	0.6951	0.5465	0.4466	0.7011	0.5568	0.5873
Rpl10a	0.9106	0.918	0.7273	0.5938	0.6719	0.6295	0.7168	0.5983	0.7106	0.6917	0.7338	0.7799	0.6007	0.5542	0.5686	0.75	0.9377	0.9414
Rpl13	2.9115	3.6756	3.4028	1.7989	1.8372	2.0567	1.2265	2.1953	2.0771	1.7628	1.8085	2.5164	2.0977	1.9492	2.1521	1.2224	1.7049	1.2192
Rpl13a	0.8071	0.7982	0.6479	0.5607	0.5669	0.5677	0.7564	0.7994	0.9139	0.8804	0.768	0.9035	0.4466	0.5308	0.4022	0.4524	0.4529	0.5332
Rpl14	2.2096	1.7669	2.6684	1.9198	2.152	1.8925	2.2073	1.9412	1.762	2.128	1.8304	1.5346	2.1841	1.5604	1.9933	0.9393	1.173	0.8521
Rpl18a	0.7602	0.5537	0.7273	0.2906	0.3	0.4018	0.9104	0.8527	0.8888	0.6208	0.7477	0.9344	0.3352	0.4282	0.5054	0.4212	0.4785	0.4585
Rpl24	2.0268	1.4083	1.6115	1.3942	1.3694	1.3267	1.0357	1.0619	1.2122	1.2105	1.2683	1.2979	1.0253	1.01	0.9361	0.6078	0.7656	0.8159
Rpl27	1.4301	1.8357	1.6196	1.744	1.2896	1.6098	1.764	1.942	2.0218	1.7112	1.5407	1.3655	2.1204	1.5222	1.8564	3.0086	2.046	2.5531
Rpl27a	0.988	1.4017	0.8401	0.8798	0.6323	0.7121	0.7419	0.6033	0.7318	0.5762	0.7058	0.5649	0.6601	0.6037	0.6874	0.5463	0.4821	0.5297
Rpl28	1.4893	1.6614	1.9318	1.1362	1.5619	0.8545	1.026	1.0455	1.0779	1.1415	1.2473	1.1291	0.6419	0.9858	0.8193	0.9439	0.9445	0.7918
Rpl36	2.1725	2.5939	2.6147	1.7996	1.4355	1.6176	2.073	1.9677	1.8865	1.9891	2.211	1.4855	1.8145	1.4485	1.9619	1.0612	1.3591	1.4275
Rps11	1.3318	1.2019	1.2418	0.8466	1.3037	0.895	1.3658	1.3719	1.2554	1.3658	1.3431	1.0637	1.0949	1.0675	0.8995	1.8181	1.8273	1.7025
Rps23	1.2599	1.1501	1.3104	1.1958	1.0449	0.9746	0.8019	0.9327	1.0727	0.9917	0.7313	0.9581	0.637	0.9107	0.6183	0.886	0.796	0.7809
Rps25	1.687	0.8307	1.0015	0.6764	1.3106	1.4104	1.3605	1.2696	1.2399	1.4669	1.2619	1.3247	1.1326	1.0858	1.1879	1.4051	1.6596	1.603
Rpl15	1.1041	1.4258	1.3415	0.6495	0.5326	0.9005	1.0966	0.981	0.9591	1.0559	1.2521	1.2558	1.2105	1.1417	1.2595	0.3639	0.4147	0.3651
Rpl18	0.924	0.7465	1.107	0.648	0.4854	0.5943	1.138	0.8517	0.8698	0.9193	0.7903	0.8637	0.8594	0.8587	0.7882	0.4646	0.4441	0.3888
Rpl19	2.1176	2.0113	2.1565	1.4455	1.5105	1.7145	1.8099	1.5922	1.9953	1.5314	1.8418	1.7637	1.9681	2.0386	2.2528	0.9147	1.2681	1.3974
Rpl29	2.8185	4.5819	3.4985	2.0059	1.0566	1.2248	1.3818	1.5699	1.4613	1.4673	1.9984	1.7584	1.5121	2.4309	1.9131	1.1289	1.1598	0.9411
Rpl34	2.4204	2.7984	2.4586	1.2554	1.1276	1.1413	1.1749	1.4228	1.0261	0.9575	1.7651	1.5784	1.1004	1.4803	1.2536	1.4641	1.3082	1.2377
Rpl36a	1.8975	2.2508	2.2598	0.8593	0.9176	0.6765	0.9201	1.2357	0.5647	0.825	1.0416	1.4855	0.7117	1.4163	0.6938	0.8497	0.851	0.6922
Rpl4	2.0957	2.7621	2.3861	2.3434	2.1195	2.4718	2.0184	1.7119	2.0386	1.6991	1.9038	1.9968	2.4951	2.1126	2.0866	0.6531	0.6042	0.6199
Rpl6	1.3358	1.5755	1.5101	1.5419	1.403	1.3088	1.0027	1.4125	1.3428	1.1974	0.7652	1.0843	1.3719	1.384	1.4232	0.6999	0.5297	0.6777
Rpl7	1.2919	0.9586	1.3412	1.4897	1.9095	1.2421	1.3023	1.2457	1.1841	1.1539	1.079	1.7172	1.4914	1.9521	1.1677	0.4624	0.5568	0.5743
Rpl7a	2.288	1.9892	2.4371	1.8728	1.9847	1.764	1.9067	1.4965	1.7436	1.7081	1.8494	2.1205	2.0202	2.0313	2.2302	1.2039	1.2377	1.4305
Rpl8	1.5031	1.4394	2.1775	0.9688	0.5677	0.8493	1.0269	1.0598	1.2235	0.8412	1.1945	1.2251	0.3516	1.1646	0.8791	0.5725	0.7232	0.5892
Rps8	2.6245	2.1277	1.8869	2.4519	2.1102	2.1316	1.5958	2.2778	2.3033	2.5581	2.1593	2.2011	2.8654	2.4341	2.1168	1.2634	1.391	1.3196
Rack1	0.8828	0.8231	0.7847	1.3241	1.2666	1.2839	0.9611	0.8833	1.242	0.9907	1.1487	1.1252	1.3994	1.3734	1.3027	1.4151	1.4829	1.352
Rpl11	0.3081	0.3808	0.3602	0.4209	0.3838	0.4122	0.3964	0.4209	0.5497	0.48	0.3633	0.4493	0.6012	0.5329	0.4516	0.3827	0.4016	0.426
Rpl23	0.454	0.7893	0.5835	1.435	1.2708	1.4471	1.3552	1.5082	1.3292	1.2719	1.158	1.0584	1.4377	1.394	1.9305	1.4909	1.1258	1.5038
Rpl37a	0.9614	1.1252	0.6401	1.5367	1.5087	1.3082	1.4385	1.2259	1.1482	2.0525	1.449	1.3205	1.8222	1.4385	1.2227	1.711	1.5891	1.303
Rpl38	1.5232	1.4267	1.565	2.3487	2.1009	2.8602	1.9447	1.3484	1.6595	1.2562	1.1825	1.5687	2.1235	2.3567	2.9181	1.0651	1.7706	1.1152
Rpl39	2.7706	2.7271	2.4712	1.4849	2.1364	2.8261	2.0634	1.6104	1.3262	2.1085	2.847	1.6227	1.8654	1.5922	1.3256	2.2274	1.7239	0.8647
Rps10	0.324	0.4278	0.6192	0.7324	0.9997	0.8229	0.8999	0.8986	0.746	0.7741	0.7644	0.8181	1.0418	0.8477	1.0262	1.2714	1.0922	1.0326
Rps12	1.3097	1.465	1.3635	2.2681	2.1633	1.6737	1.6273	2.003	2.2078	1.7382	2.2064	1.6492	3.0071	2.3411	2.0635	2.1826	2.4983	2.7636
Rps14	2.3502	1.8702	1.994	3.5912	3.462	3.8303	2.5212	2.4253	2.7283	2.6875	2.3243	2.8665	4.9527	4.7139	3.864	3.2683	2.9453	3.2053
Rps15	0.4143	0.1826	0.2128	0.405	0.4022	0.3467	0.2024	0.1501	0.1826	0.1799	0.2194	0.1385	0.1124	0.122	0.2439	0.2233	0.2645	0.1892
Rps19	1.9627	2.2617	1.8075	2.2128	1.6654	1.6415	1.3577	1.599	1.2933	1.5846	1.7528	1.4497	2.3306	2.1627	1.7579	2.0511	1.7696	1.7998
Rps24	0.4936	0.4774	0.3384	0.7332	0.8427	0.8483	0.5241	0.5665	0.5289	0.4069	0.4622	0.4962	0.4291	0.4524	0.4786	0.6954	0.6509	0.5897
Rps27l	0.2896	0.0651	0.0755	0.4822	0.2264	0.3322	0.2599	0.2327	0.2627	0.3873	0.4216	0.2915	0.6164	0.2655	0.364	0.2397	0.1371	0.2026
Rps28	0.9482	0.5555	1.1002	2.1276	2.2746	1.928	1.7191	1.699	1.6014	1.6381	1.5883	1.9811	1.5633	2.0206	2.309	2.1676	2.0174	1.8507
Rpsa	0.7894	0.8799	0.7656	1.5688	1.589	1.3987	1.1741	1.2134	1.0944	0.8801	0.9436	0.8775	1.3867	1.1834	1.0497	1.9986	1.9916	1.2342
Rpl10	0.1071	0.1136	0.1079	0.0992	0.5279	0.2262	0.3169	0.3638	0.3218	0.2261	0.3128	0.2766	0.2106	0.1323	0.1785	0.2975	0.2157	0.2384
Rpl12	0.709	0.6011	0.7089	1.4727	1.105	1.6606	1.3957	1.1125	1.3174	1.0278	1.0677	0.8831	1.297	1.1553	1.0692	1.3035	1.4368	1.2551
Rpl35a	0.265	0.204	0.2343	0.2494	0.5374	0.3529	0.414	0.3919	0.5296	0.4587	0.4294	0.4543	0.2201	0.1418	0.1359	0.432	0.6132	0.5053
Rpl9	0.0387	0.0444	0.0712	0.3711	0.317	0.2853	0.4563	0.3969	0.394	0.4771	0.4584	0.4225	0.2975	0.1976	0.313	0.7645	0.6225	0.7153
Rplp0	0.3347	0.2679	0.4142	0.6896	0.8676	0.8037	0.8013	1.1613	0.7993	1.2267	0.7602	1.0723	0.7376	0.5368	0.6726	1.1421	1.4783	1.5336
Rplp2	1.3296	1.453	1.4792	2.7557	4.7007	2.953	3.0273	3.6263	3.3663	3.3118	4.1672	3.7772	2.8443	2.4064	2.8156	4.9874	5.552	5.5617
Rps13	0.6826	0.3534	0.4225	0.7637	0.6487	0.7928	0.8021	0.7692	0.894	0.8692	0.7919	0.6646	0.6261	0.6522	0.7273	0.9435	0.9769	0.9488
Rps15a	0.0796	0.3779	0.0784	0.6845	0.7851	0.8163	0.6915	0.7979	0.814	0.8506	0.7439	0.7264	0.3345	0.4556	0.5762	0.9196	0.9818	1.0177
Rps16	0.8145	0.596	0.6952	0.9172	0.7587	0.8282	0.7418	0.9211	0.8225	1.0182	0.9887	0.8266	0.9457	0.9742	0.7249	1.1728	1.0989	1.0803
Rps18	0.9538	0.7982	1.1206	1.2941	1.0865	1.2897	1.2842	1.3199	1.5373	1.3562	1.2652	1.244	1.3622	1.1785	1.058	1.5781	1.7179	1.7729
Rps2	0.4268	0.4615	0.4068	0.737	0.5748	0.7293	0.7642	0.8105	0.8375	0.8807	0.8587	0.8984	0.5487	0.5058	0.6345	1.0104	1.0869	1.0108
Rps3	0.5816	0.4949	0.6004	0.8482	0.7327	0.9073	0.7964	0.9713	1	1.204	0.9341	0.9709	0.7427	0.7685	0.8241	1.2038	1.4254	1.1383
Rps4x	0.7038	0.5605	0.5444	0.5268	0.576	0.8141	0.8711	0.8801	0.9358	0.9003	0.7786	1.0368	0.4784	0.581	0.5638	1.0476	1.1624	0.9471
Rps5	0.4263	0.3674	0.4205	0.7377	0.8016	0.9518	0.9459	1.1019	0.8107	1.0179	0.9742	1.0523	0.6573	0.8426	0.6947	1.7388	1.547	1.3867
Rps9	0.4268	0.3929	0.3645	0.628	0.5418	0.7504	0.9595	0.9063	0.9341	1.0781	1.0665	1.0708	0.5867	0.382	0.3438	0.9321	1.124	1.1268
Rpl22l1	0.1783	0.0943	0.1588	0	0	0	0.0299	0.051	0.0534	0.102	0.1704	0.1099	0.1955	0.0731	0.0811	0.2974	0.182	0.2688
Rpl3	1.4993	1.1278	1.1574	0.3319	0.2785	0.1934	0.8689	0.8871	0.8412	0.9678	0.8428	0.9065	0.0972	0.098	0.101	0.4	0.4091	0.4342
Rpl3l	0	0	0	0.6716	0.5677	0.5793	0	0	0	0	0	0	0.9844	1.0879	1.0978	0	0	0
Rplp1	0	0	0	0.9048	2.0255	1.2676	2.0987	1.4125	1.3671	0.3585	0.5138	0.6742	0.1155	1.1503	0.4841	1.4148	2.4183	1.4697
Rpl17	0.7289	0.3638	0.7436	0.7137	0.7776	0.8268	0.9483	0.6534	0.8282	0.6388	0.6288	0.5484	0.4684	0.5481	0.9386	0.6687	0.5451	0.5679
Rpl21	1.4214	1.4997	1.6139	1.8197	1.1482	1.4531	1.2683	1.7845	1.7226	1.5568	1.4704	1.5841	1.0116	1.2827	1.2557	1.7904	1.4895	1.7052
Rpl22	1.8895	2.0911	2.1156	1.7501	1.5411	2.0163	1.7064	1.7568	1.8902	1.6607	2.0495	1.8135	1.5916	1.649	2.0199	2.1286	1.9479	1.692
Rpl23a	2.1348	1.8624	1.5986	1.9899	1.649	1.8428	2.0178	1.764	2.0685	1.7991	2.1357	1.5551	1.5277	1.5943	2.1682	2.1931	1.6955	2.0858
Rpl26	3.3603	3.1015	2.9504	2.3544	2.106	2.0535	2.0844	2.5352	2.4136	2.4286	2.4692	1.7226	2.4395	1.9737	2.7015	2.293	2.2441	2.8529
Rpl30	2.1356	1.9477	2.2055	2.4676	3.0339	2.2816	2.5104	1.9302	2.581	3.1868	2.1897	2.919	2.3781	3.0601	2.081	2.2078	2.9605	2.8724
Rpl31	1.486	1.5247	1.346	1.6168	1.418	1.321	1.2164	1.2693	1.3063	1.3209	1.1668	1.4035	1.6367	1.9082	0.7256	1.717	1.5171	1.5591
Rpl32	1.3534	1.1731	1.6957	1.3231	1.4115	1.2165	1.316	1.5592	1.1525	1.1565	1.1403	1.1079	1.1719	1.5015	1.1718	1.0422	1.0879	1.3772
Rpl35	2.6536	3.8343	3.0614	2.35	2.1854	1.8176	2.322	2.0785	2.4385	2.3839	2.1509	1.421	2.248	2.2913	3.8023	1.483	1.4173	1.8043
Rpl37	0.4455	0.2085	0	0	0	0.2652	0.1703	0.189	0.2004	0.1744	0.2651	0.1388	0	0.1409	0	0.1818	0.1275	0
Rpl5	1.7508	1.4634	1.6323	1.4533	1.4635	1.3982	1.4472	1.8045	1.4449	1.4815	1.6629	1.8042	2.0326	1.1709	1.7297	1.211	1.288	1.1794
Rps17	1.4228	1.663	1.4056	2.2469	1.4264	0.6871	2.09	1.6063	1.6783	1.7417	1.6854	1.3494	1.6569	1.8304	1.4275	1.6745	1.1891	2.6264
Rps20	1.2617	1.3584	1.343	1.7613	1.5782	1.6676	1.7648	2.003	1.9649	1.9854	1.9296	1.8169	1.7271	1.3692	2.2259	1.888	1.6064	2.4391
Rps21	1.4767	1.6141	1.4335	1.0142	1.3068	1.5733	1.5169	1.1632	1.3369	1.2619	1.3608	1.3035	1.3333	1.599	1.3308	1.7423	1.3484	1.7413
Rps26	0.6033	0.4539	0.7114	0.8174	0.7515	0.8079	1.4277	0.7487	0.8874	0.521	0.8071	0.4949	0.6061	1.1362	0.5222	1.0367	0.7653	0.9223
Rps27	0.542	0.4185	0.4235	0.3857	0.4977	0.5484	0.3218	0.3756	0.3213	0.1628	0.2014	0.3204	0.4924	0.4374	0.4917	0.5569	0.4931	0.7715
Rps27a	0.4201	0.2986	0.5387	0.3544	0.3852	0.4393	0.7109	0.5471	0.7499	1.1205	0.408	0.6157	0.5809	0.5766	0.2437	0.8207	1.0271	0.6908
Rps29	2.3367	1.2534	1.8426	1.3261	1.7224	3.3139	2.6865	2.278	1.3942	2.5353	1.5239	3.3615	1.5404	1.895	2.2548	2.3814	1.7941	2.0905
Rps3a1	1.3958	1.4382	1.4088	1.4958	1.9414	1.7494	1.5634	1.6407	1.5248	1.6336	1.9063	1.5601	1.9303	1.0244	1.7816	2.0591	2.1176	2.1536
Rps6	1.3713	2.4908	1.2188	1.3445	1.2279	1.0551	1.193	1.2871	1.3586	1.3164	1.2369	1.4864	0.9745	1.1144	1.1303	0.8692	0.9548	0.8565
Rps7	0.7565	0.6631	0.7753	1.1762	0.9501	0.7496	0.7881	1.053	0.8555	0.9353	0.8457	1.0207	1.0763	1.131	0.9354	1.0234	0.9582	0.9846
Uba52	0.2219	0.1889	0.3171	0	0	0.0978	0.1409	0.1744	0.183	0.249	0.2787	0.2976	0.1607	0	0.5581	0.2509	0.2433	0.1535
