## supplementary tables for "Ribosome Heterogeneity in Development and Disease": Supplementary Table 2.xlsx

### Sheet: Sheet1
Gene	7d_1	7d_2	7d_3	14d_1	14d_2	14d_3	28d_1	28d_2	28d_3	Adult_1	Adult_2	Adult_3
Fau	0.712733	0.522995	0.537835	0.498198	0.569815	0.56614	0.689241	0.75206	0.715993	1.05116	0.716269	0.65317
Rack1	0.768823	0.822275	0.892201	0.674116	0.711106	0.66334	0.80294	0.855281	0.713903	0.825552	0.914113	1.06167
Rpl10	0.0182	0.022687	0.023316	0.037306	0.042627	0.019862	0.004989	0.011662	0.004109	0.02822	0.026542	0.038497
Rpl10a	0.598754	0.459571	0.591611	0.565102	0.607521	0.505652	0.58538	0.579528	0.584975	0.8523	0.785503	1.02777
Rpl10l	0.011487	0.014288	0.012471	0.023224	0.023049	0.022286	0.188905	0.148444	0.195776	0.26157	0.403877	0.275416
Rpl11	0.295907	0.355355	0.299291	0.239598	0.344694	0.29122	0.25522	0.261469	0.238938	0.346495	0.373277	0.284021
Rpl12	0.840979	0.860617	1.10798	0.766905	0.828146	0.79633	1.09761	0.808896	0.987227	1.2102	0.990502	1.08814
Rpl13	1.94834	2.63225	2.19837	2.67562	2.33956	2.12492	1.96617	2.10972	2.05793	2.20779	2.35995	1.59722
Rpl13a	0.954372	0.768357	1.0363	0.779174	0.933866	0.919973	0.936189	1.06446	0.855403	0.862403	0.8772	0.763511
Rpl14	1.93003	1.9155	1.84182	1.82013	1.5138	1.7044	1.91931	1.58459	1.59234	2.01475	1.68321	2.08201
Rpl15	1.64013	1.39059	1.33297	1.93826	2.0279	2.07443	1.66101	1.88558	1.75095	1.35528	1.44415	1.44236
Rpl17	0.881144	0.804462	0.768582	0.721404	0.894221	0.751861	0.826298	0.871471	1.15745	0.564018	0.653531	0.521036
Rpl18	3.10941	3.01357	2.30165	2.78499	2.63733	2.75391	1.93117	2.47758	2.38306	0.802365	0.962012	0.958435
Rpl19	1.8825	1.56946	1.59931	2.37001	1.57229	1.94132	1.87705	2.04864	1.40781	1.94657	2.12866	1.60007
Rpl21	1.30434	1.57705	1.50161	1.40842	1.64571	1.59593	1.51956	1.46443	1.61898	1.68512	1.76729	1.83938
Rpl22	1.33188	1.41178	0.624555	1.10874	1.20135	1.30269	1.11213	1.36838	1.43576	1.92185	1.97405	2.18637
Rpl22l1	0.247891	0.178836	0.270277	0.106612	0.161579	0.126792	0.086647	0.075869	0.075276	0.042991	0.045364	0.040301
Rpl23	0.418486	0.636849	0.445006	0.49579	0.761764	0.941463	0.825867	0.733547	0.907813	0.944973	0.811503	0.563291
Rpl23a	2.54973	2.75636	2.29148	2.91407	3.09453	3.00405	2.72074	2.53565	2.26227	2.27474	1.72188	1.76686
Rpl24	0.694219	0.790324	0.897356	0.7028	0.747325	0.848359	0.818177	0.820851	0.801105	1.18331	1.12036	1.2617
Rpl26	2.70978	2.77021	2.71378	3.3779	2.91797	3.16728	3.85817	3.14008	3.19295	2.60218	2.7066	2.7444
Rpl27	1.38026	1.30831	1.46051	1.22474	1.01603	1.13059	1.11084	1.17137	1.07956	1.87032	2.20885	2.51996
Rpl27a	0.610995	0.882744	0.768018	0.704701	0.848764	0.699951	1.03861	0.972233	0.925017	0.937559	0.943922	0.813867
Rpl28	1.76306	1.60256	2.11465	1.76345	1.7699	1.80905	1.58734	1.76596	1.78841	1.2171	1.15983	1.3246
Rpl29	2.35952	1.7633	2.99234	3.22008	3.90481	3.02858	1.72102	2.82748	2.9701	2.67618	2.28583	1.98123
Rpl3	1.23935	1.44445	1.45747	1.51336	1.45978	1.67707	1.22331	1.38478	1.30125	1.0343	0.992553	1.30317
Rpl30	1.49776	1.755	1.39112	1.05961	1.51398	1.65701	1.60128	1.34427	1.59256	2.20903	2.3182	2.06051
Rpl31	1.48662	1.34817	1.73921	1.88849	1.47887	1.62986	1.4648	1.30874	1.47118	1.44911	1.48436	1.31073
Rpl32	2.42953	1.87255	1.28385	1.46683	1.42515	1.42603	1.53336	1.73351	1.45514	1.68156	1.4829	1.22906
Rpl34	2.20028	2.35382	2.3096	2.34518	2.99261	2.93059	2.18336	2.47171	2.87631	2.33369	2.3672	2.23553
Rpl35	2.67801	2.11562	2.10056	2.43918	1.50419	1.86185	1.96114	1.47577	1.46531	1.90027	1.68299	1.65553
Rpl35a	0.991502	0.852975	0.835671	0.924318	0.840994	0.824428	0.782601	0.995049	0.809453	0.469797	0.330468	0.42226
Rpl36	1.47919	1.80034	1.96953	1.699	1.71857	1.73375	1.87813	1.98436	1.82506	1.93363	2.16711	1.91103
Rpl36a	1.92226	1.78801	1.71756	2.87064	1.8621	2.50567	1.46006	1.81856	1.5861	1.6442	1.85525	1.73701
Rpl37	0.227899	0.218935	0.264115	0.359124	0.365367	0.212658	0.290609	0.278649	0.302563	0.234473	0.307609	0.188768
Rpl37a	0.98877	0.924121	0.94167	1.09901	0.874398	0.964322	1.31948	0.712779	0.852717	0.855207	0.746466	1.23702
Rpl38	0.339957	0.237861	0.30142	0.200277	0.381696	0.205616	0.571883	0.353083	0.387428	0.965688	1.30968	0.946891
Rpl39	1.91158	2.22189	1.88768	1.27848	1.44822	1.35025	0.739982	0.953447	1.13175	0.791681	1.01848	0.823686
Rpl39l	0.036141	0.047323	0.051615	0.272452	0.222876	0.236714	0.54662	0.911571	1.04922	0.902161	1.21337	1.11276
Rpl4	1.2537	1.34761	1.61707	1.64659	1.42178	1.44389	1.55298	1.42303	1.44904	2.12559	2.05088	2.00146
Rpl5	1.43083	1.55956	1.53275	1.75297	1.65133	1.77619	1.6664	1.72942	1.57978	1.90979	1.6055	1.64903
Rpl6	1.2023	1.20468	1.34134	1.25487	1.44173	1.28316	1.38143	1.34734	1.2201	1.36792	0.728888	1.3238
Rpl7	1.84061	1.94766	1.94107	1.73598	2.13387	1.5779	1.5187	1.55938	1.65709	1.27867	1.26537	1.17884
Rpl7a	1.8897	1.93025	1.91155	1.76264	1.9767	1.91603	1.88495	2.08464	1.92299	2.2075	1.91963	2.15638
Rpl8	1.99931	1.64727	1.56848	1.801	1.34543	1.53986	1.26464	1.46839	1.29305	1.37105	1.22919	1.35538
Rpl9	0.610004	0.734861	0.522299	0.589679	0.546114	0.603453	0.568376	0.501876	0.493381	0.43118	0.306313	0.433897
Rplp0	0.999009	1.28547	1.42654	0.770822	0.823863	0.960572	1.03472	0.955223	1.45398	1.04571	0.740826	1.09232
Rplp2	1.19354	1.28392	1.3341	0.794552	0.969535	1.21994	1.25472	1.26359	1.4113	2.95107	4.2338	3.98912
Rps10	0.240242	0.243232	0.293447	0.42562	0.387012	0.384217	0.361093	0.460936	0.458305	0.533352	0.640011	0.887445
Rps11	1.52799	1.70454	1.73056	1.7062	1.38881	1.5673	1.56901	1.46327	1.5996	1.28972	1.03913	1.18958
Rps12	0.841586	0.839742	1.04438	0.819837	0.924383	1.07558	1.56139	1.07327	1.01605	1.54382	1.46612	1.45948
Rps13	0.696384	0.575742	0.80195	0.8169	0.619457	0.550025	0.588392	0.621643	0.635034	0.741092	0.43597	0.584695
Rps14	2.10599	2.11794	2.44578	2.06929	1.86681	2.27207	2.18768	2.24839	2.8186	2.68228	2.54913	2.76225
Rps15	0.158653	0.273053	0.317987	0.302938	0.265189	0.278016	0.372607	0.22585	0.41298	0.24856	0.293166	0.191481
Rps15a	0.632585	0.699155	0.954028	0.556273	0.676723	0.759302	0.608717	0.551151	0.612335	0.652446	0.61973	0.610676
Rps16	0.930111	0.891237	0.929417	0.721346	0.812422	0.691855	0.916855	0.878985	0.934018	0.851936	1.06198	0.932759
Rps17	1.90771	1.71594	2.54998	1.62274	2.22277	2.60967	2.49126	2.56659	2.76496	2.35607	1.81182	1.44104
Rps18	1.77313	1.88989	1.57632	1.49983	1.57761	1.5873	2.09518	1.66944	1.56722	1.48684	1.32023	1.20723
Rps19	2.25046	2.26281	1.75884	1.7339	2.43005	2.3522	2.04099	2.30844	2.46357	1.79546	1.64593	1.60856
Rps2	1.1454	1.19667	1.4944	1.32226	1.3644	1.1747	1.1743	0.930972	1.20006	0.733751	0.712467	0.925992
Rps20	1.99848	1.40339	1.92903	2.10028	1.34274	1.53741	1.41844	1.05455	1.42124	1.52521	2.18088	1.71743
Rps21	1.0756	1.01191	0.5795	0.808721	0.632856	0.785674	0.830826	1.01602	0.963127	1.04237	1.18466	1.27862
Rps23	0.861739	1.02669	0.748138	0.78908	0.921508	0.961882	1.10602	0.931723	0.951149	0.93327	0.733795	1.05377
Rps24	0.353716	0.541713	0.448572	0.428298	0.369062	0.441776	0.54187	0.414736	0.429589	0.346727	0.417719	0.372998
Rps25	1.55023	1.78532	1.66594	1.38106	1.72194	1.57522	1.6628	1.7329	2.03376	1.31494	1.58133	1.41357
Rps26	1.22634	1.34692	0.849441	0.72964	1.07336	0.516022	0.823783	0.817504	0.791451	0.794297	0.693359	0.665053
Rps27	0.544202	0.566822	0.484694	0.462418	0.521464	0.439645	0.392623	0.41809	0.399181	0.470815	0.362437	0.312735
Rps27a	0.506343	0.60772	0.476855	0.391067	0.47403	0.280784	0.782242	0.562853	0.384111	0.726832	0.715763	0.949081
Rps27l	0.224297	0.225451	0.21429	0.240468	0.26451	0.174595	0.356177	0.243154	0.2803	0.31226	0.291555	0.190254
Rps28	1.04286	0.775147	1.26913	0.916773	1.09801	0.616609	0.959762	0.837997	0.837255	1.27227	1.17792	1.67239
Rps29	2.107	2.01604	1.72939	2.83856	3.00521	2.17677	2.99464	3.21188	2.05771	1.74581	2.45773	2.07531
Rps3	1.23965	1.27274	1.38187	1.10143	1.06902	1.16803	1.04687	1.04622	1.24325	0.927383	0.934327	0.934285
Rps3a1	1.48568	1.65051	1.70725	1.47345	1.92604	1.74904	1.97127	1.86919	1.73578	1.73992	1.53797	1.76985
Rps4x	1.1086	1.05683	1.0398	1.16116	0.947204	0.998135	1.24962	1.12922	0.910354	0.721896	0.84827	0.668569
Rps5	1.04332	0.978785	0.955723	1.09106	0.93044	1.10344	0.83212	0.884109	0.935615	0.84365	0.83516	0.903567
Rps6	1.3642	1.31374	1.28177	0.891085	1.10065	1.02832	1.24581	1.03542	0.973507	0.870253	1.45382	1.22521
Rps7	1.28112	1.26124	1.10448	1.53076	1.07709	1.21453	1.13254	1.42679	0.827528	1.0471	0.81934	0.963478
Rps8	1.49641	1.63089	1.58162	1.4412	1.313	1.36799	1.74459	1.83797	1.69571	1.98102	2.01316	2.51969
Rps9	1.64408	1.63765	1.76777	1.40888	1.47042	1.5717	1.38481	1.45104	1.55597	0.866764	0.979223	0.930172
Rpsa	0.810162	0.692365	0.767912	0.698941	0.643746	0.606608	0.731644	0.685318	0.800815	0.724956	0.699284	0.72974
Uba52	0.014891	0.035482	0.05014	0.072146	0.047253	0.056384	0	0	0	0.098662	0.065271	0.063552
