## supplementary tables for "Ribosome Heterogeneity in Development and Disease": Supplementary Table 3.xlsx

### Sheet: Sheet1
Gene	DIV5	DIV5	DIV5	DIV15	DIV15	DIV15
Rpl10	1.01016	1.41927	1.30416	1.09464	1.04417	0.986009
Rpl10a	1.52018	1.53548	1.70211	1.66085	2.45823	2.33768
Rpl11	0.585324	0.618723	0.438639	0.565651	0.526958	0.507061
Rpl12	1.84303	2.04926	2.35129	2.20649	2.03092	2.3538
Rpl13	1.10356	0.942595	1.10763	0.930481	1.12662	1.04394
Rpl13a	0.82496	0.920863	0.950702	0.81378	0.705134	0.803257
Rpl14	0.952514	1.17151	1.0974	0.876235	0.887709	1.12248
Rpl15	1.74416	1.42688	1.50645	1.64807	1.48994	1.08792
Rpl17	3.03049	2.22988	2.99226	2.0949	1.96723	2.26968
Rpl18	2.14055	1.9157	1.94157	2.15901	1.87364	2.37153
Rpl18a	1.02398	1.00869	0.935184	0.645734	0.699784	0.623119
Rpl19	0.861168	0.843995	0.630071	1.15347	1.02255	1.22605
Rpl21	0.604526	0.801829	0.817772	0.64904	0.699869	0.629808
Rpl22	0.48617	0.585956	0.679311	0.602165	0.654578	0.564279
Rpl22l1	0.0149212	0.0344094	0.0272489	0.0233356	0.0398806	0.0339784
Rpl23	1.03909	1.28695	1.03721	1.05389	1.12119	1.16727
Rpl23a	0.742383	0.620071	0.782065	1.20873	1.00808	1.36753
Rpl24	0.853308	0.989742	0.833012	0.675193	1.06692	0.93629
Rpl26	0.673175	0.453691	0.613587	0.768039	0.624253	0.505145
Rpl27	1.28886	1.3802	1.44149	1.447	1.2701	1.03623
Rpl27a	0.699003	0.761136	0.55969	0.420913	0.520313	0.557175
Rpl28	0.409336	0.380518	0.44786	0.354604	0.439023	0.411646
Rpl29	0.182614	0.203029	0.136489	0.35866	0.320972	0.227597
Rpl3	2.84847	2.68799	2.68388	2.27022	2.10681	2.0372
Rpl30	1.49433	2.44446	1.39625	1.82886	1.59829	1.83928
Rpl31	0.56937	0.548196	0.817547	1.01122	0.889613	0.981611
Rpl32	0.404983	0.547685	0.403594	0.425767	0.402471	0.402272
Rpl34	0.603357	0.561677	0.772765	0.579934	0.575906	0.602324
Rpl35	0.222213	0.161412	0.166137	0.281317	0.228742	0.246396
Rpl35a	0.716893	0.647894	0.715269	0.862308	0.787596	0.742441
Rpl36	0.203154	0.123864	0.194818	0.222091	0.268416	0.187921
Rpl36a	0.128017	0.152737	0.101119	0.0627443	0.0940293	0.0937172
Rpl37	0.010737	0.00668016	0.0161784	0.0140307	0.0200169	0.00708764
Rpl37a	0.222655	0.345392	0.176972	0.319637	0.346536	0.124237
Rpl38	0.417806	0.414246	0.477653	0.263622	0.311993	0.362687
Rpl39	0.0340557	0.00704091	0.041935	0.118115	0.0555817	0.0768709
Rpl4	4.292	4.7405	4.46881	3.98326	4.12859	4.71094
Rpl5	3.3497	3.08394	2.98657	3.28143	3.00816	2.9648
Rpl6	3.05725	1.95052	2.41598	2.85949	2.78937	2.41248
Rpl7	2.14444	1.87413	2.43794	1.73428	1.67084	2.33829
Rpl7a	2.54083	1.88224	1.80967	1.72477	1.68265	1.54143
Rpl7l1	0.0324823	0.0429625	0.0421084	0.0373461	0.0411612	0.0354904
Rpl8	0.749516	0.898756	0.993672	0.58078	0.724719	0.701924
Rpl9	2.90993	4.63814	3.41177	2.64266	2.41481	1.29496
Rplp0	2.4465	2.44546	2.64155	2.86122	3.51458	4.07177
Rplp1	0.979966	1.53623	1.35854	1.92113	2.18593	2.90754
Rplp2	2.57655	2.67776	3.87097	5.43122	4.51267	3.84973
Rps10	0.836886	0.75311	0.477613	0.860616	0.874265	0.71067
Rps11	1.3457	1.11477	1.23327	1.15116	1.18451	1.18744
Rps12	0.81289	0.988805	0.734002	0.787512	0.830669	0.850006
Rps13	1.32284	1.23628	1.1075	1.55032	1.33351	1.45529
Rps14	1.74429	1.22841	1.50579	1.71448	1.28781	1.1393
Rps15	0.146692	0.281369	0.231425	0.304624	0.230294	0.165828
Rps15a	2.07831	2.42024	1.99224	1.98226	1.74301	1.3055
Rps16	1.2528	1.2191	1.67155	1.55349	1.58791	1.63852
Rps17	0.721102	0.942096	0.686019	0.725018	0.724291	0.426878
Rps18	1.07681	0.919764	1.09333	1.20643	1.39444	1.16352
Rps19	0.274363	0.30405	0.328119	0.751065	0.686007	0.730178
Rps2	3.1508	2.18607	2.40381	2.04858	2.1805	2.51412
Rps20	0.3724	0.351471	0.384107	0.419692	0.504108	0.467871
Rps21	0.561562	0.590213	0.477164	0.913383	0.640154	0.713071
Rps23	0.562341	0.522957	0.44241	0.503571	0.424198	0.51677
Rps24	0.401969	0.334021	0.43643	0.361572	0.374527	0.198106
Rps25	0.849228	0.630419	0.682433	0.84395	0.969332	0.851932
Rps26	0.613101	0.686491	0.440703	0.452784	0.699384	0.658468
Rps27	0.11936	0.0595056	0.0889992	0.0809983	0.167274	0.0921717
Rps27a	0.895064	1.27272	0.539276	0.753583	0.550104	0.680054
Rps27l	0.893596	0.841387	0.751386	0.724768	0.769639	0.692549
Rps28	0.844564	0.832337	0.938425	1.71429	1.8287	2.00335
Rps29	0.0476062	0.0548546	0.0383816	0.136386	0.11489	0.108346
Rps3	4.77465	4.22497	3.9223	3.56045	3.60551	3.65626
Rps3a	1.82991	2.11292	1.64285	1.28274	1.56116	1.32131
Rps4l	0	0.0145584	0.00633246	0.00891949	0.0123287	0.0127044
Rps4x	2.08221	1.96226	2.02981	1.63346	1.66179	1.5845
Rps5	1.33024	1.07285	1.1444	1.20546	1.20222	1.0788
Rps6	1.37428	1.42688	1.51875	1.24641	1.5285	1.74341
Rps7	0.787556	0.348301	0.530082	0.721673	0.880359	0.636061
Rps8	4.25835	4.03411	4.26322	3.9057	4.07213	3.98309
Rps9	3.10974	3.19017	3.28172	2.40362	2.55248	2.76191
Rpsa	2.89979	3.79857	4.20885	3.61716	3.74842	4.10754
Fau	0.0403061	0.0436877	0.0323833	0.145507	0.11807	0.141577
