## supplementary tables for "Ribosome Heterogeneity in Development and Disease": Supplementary Table 5.xlsx

### Sheet: Sheet1
Gene	Control_1	Control_2	Control_3	Control_4	Control_5	Control_6	Control_7	Control_8	Control_9	Control_10	LPS_1	LPS_2	LPS_3	LPS_4	LPS_5	LPS_6	LPS_7	LPS_8	LPS_9	LPS_10	LPS_11	LPS_12	LPS_13	LPS_14	LPS_15	LPS_16	LPS_17	LPS_18	LPS_19	LPS_20	LPS_21	LPS_22	LPS_23	LPS_24	LPS_25	LPS_26	LPS_27	LPS_28	LPS_29	LPS_30	LPS_31	LPS_32	LPS_33	LPS_34	LPS_35	LPS_36	LPS_37	LPS_38
Rpsa	0.883664	0.666548	0.411172	0.444539	0.30093	1.79168	1.60108	0	0.45365	0.143066	1.74293	1.08266	1.40007	1.78348	1.10806	1.14934	1.19005	0.704968	1.68435	0.7932	1.61211	2.87827	2.31663	2.34491	1.74052	2.13322	1.88757	1.75998	2.49676	1.82556	1.31477	1.55051	1.0781	0.776239	0.488857	0	0.787194	1.10972	0.682183	0.875447	0.242354	1.04368	0.550649	0.120935	0.517149	0.688917	1.49773	0.568569
Rpl21	1.19223	0.544082	0.846969	0.804363	1.24371	0	0	0	0	0	0.345721	0.473924	0.329611	0.41548	0.425073	0.890792	0.464988	0.403659	0.41659	0	0	0.33906	0	0.355005	0.465563	0	0	0.312783	0.0811991	0	0	0	0	0.273797	0	0	0.186195	0.210185	0.264356	0.37033	0	0.306778	0.30755	0	0.407701	0	0.208192	0
Rpl35a	1.28682	1.86875	0.995403	0.487941	2.97768	1.61559	2.42599	0.962425	2.11395	1.9443	1.24715	1.08921	1.06944	0.660749	1.0674	1.43082	1.0058	1.19579	1.08731	0.402082	0.86047	0.337535	0.839169	0.574871	0	1.73498	1.23372	2.59896	1.45848	1.57987	1.49735	1.59021	0.889136	0.789426	1.44156	0.408818	0.816755	0.811112	0	1.27177	0.699304	0.785013	1.24459	1.49831	0.790177	1.74369	1.2715	0.995922
Rpl7a	2.30578	2.29923	1.67896	2.65061	4.1793	2.87352	2.38261	2.25815	2.64953	1.77683	1.64794	1.63542	1.54367	1.06679	1.86178	0.798297	2.38054	1.46447	0.709645	1.74763	1.7771	1.94841	2.06703	2.19919	1.45522	1.89108	1.23969	1.65234	1.29078	1.08427	1.24661	1.30427	0.910721	1.22252	0.619289	1.6921	1.20296	1.38172	1.88077	1.493	0.910292	2.18794	1.79357	0.734233	1.61637	0.705927	0.832707	0.794889
Rpl27a	1.84425	2.38643	0	0.927636	0	0	0	0	0	0	1.20782	1.72647	1.10091	1.05981	1.22102	1.4468	1.67545	1.08054	1.34238	1.87991	1.54755	1.91434	0	1.48305	1.81437	1.8624	0.926363	1.74155	1.56652	2.05325	0.645865	1.5625	1.8386	0.759671	0.292973	1.31177	0.0658331	0.082918	0	0	0	0	0	0	0	0	0	0
Rpl7	1.29881	1.34951	1.47573	0.646959	1.42395	0.683288	0.277942	0.465253	0.342642	0.166883	1.45239	1.60071	0.958579	1.15018	1.34104	1.1048	1.31116	1.1951	1.39994	1.57717	1.21824	1.95574	2.04536	1.82088	2.02148	1.14552	1.92842	1.35695	1.5641	2.036	2.10627	1.75404	2.2049	0.724392	0.975658	0	1.07465	1.08114	0.849014	0.861855	0.424285	0.871648	0.984393	1.03405	0.655709	0.324936	0.635612	0.261962
Rplp0	0.643461	0.657292	0.68582	0.385854	0.453203	0.402001	0.588427	0.715378	0	0.294399	0.359077	0.685268	0.78936	0.370109	0.515751	0.572091	0.519439	0.641937	0.350533	0.63236	0.362881	2.8234	0.877494	0.551477	0.992748	0.679275	1.14411	1.50796	0.991445	0.676617	1.00846	0.656007	0.989868	0.714586	0.108691	0	0.499255	0.863083	0.652998	0.617183	0.509564	0.723904	0.650948	0.369744	0.90672	0.569845	0.591404	0.411774
Rpl13a	0.50225	0.209702	0	0.304034	0.372891	0.276882	0	0.60539	0	0	0.276196	0.214751	0.295148	0.31858	0.223878	0	0.169571	0.192144	0.123443	0	0	0	0.236566	0.116744	0	0.262282	0	0	0.115214	0	0.137392	0	0.153915	0.22328	0	0.170248	0.257787	0.372934	0.474335	0.181251	0.394885	0.43578	0.227736	0.39164	0	0.15749	0.242296	0
Rpl3	1.49523	1.82481	1.27658	1.40124	2.37879	1.61397	2.41101	1.48771	2.02113	1.85285	2.23109	2.01493	1.30096	2.17012	1.57289	1.75455	2.02405	1.5192	2.15706	1.39923	1.01843	2.07601	1.39345	1.65797	1.66234	2.42413	2.17743	1.99211	1.87248	1.66282	2.05589	1.90467	1.87728	1.49488	1.51629	1.36785	1.96125	1.40603	1.57466	0.624781	1.03043	1.43877	1.75334	1.88835	1.90531	1.15624	1.30725	1.77273
Rpl12	4.19752	1.31215	5.00154	5.39109	1.1909	3.04511	3.14116	2.7569	2.86301	1.88595	2.27761	2.31099	2.35809	2.31943	3.01489	2.44351	2.42281	1.01469	1.62421	2.0586	2.22123	2.83035	2.55044	2.58852	2.73276	1.41836	2.2978	2.01099	1.93477	0.667752	3.19572	2.77893	3.82764	0.868324	0.800754	1.14895	2.03767	1.92239	2.07669	3.01548	1.2877	3.12554	4.14721	1.64053	3.2341	1.72991	3.2679	2.91287
Rpl18	1.47117	1.76596	1.8486	1.29272	1.10728	0.682377	1.59985	1.11407	0.539094	0.724197	1.76646	1.60542	1.17383	1.8423	1.09606	0.424615	0.430812	1.38339	1.42753	2.37184	1.23138	0.599739	0.71655	0.570375	1.10782	0.797786	1.93636	0.914606	1.94839	0.550383	1.12091	1.57092	0.64764	1.88137	1.71478	0	1.21397	1.37641	1.12288	2.21685	0.829917	1.27333	2.40768	0.905752	0.862685	0.709421	1.2622	1.38276
Rpl28	2.24072	1.89106	2.16165	1.5075	4.30858	2.81512	2.38573	1.39046	2.75776	1.75813	1.53529	1.88013	1.99747	1.24342	1.77685	1.29569	0.994573	2.33061	2.50859	1.2998	0.928532	0.801872	2.32755	0.965925	0.572639	2.43392	2.00811	2.22885	1.88738	2.72072	1.12365	1.17447	1.81726	2.07331	0.414285	0	1.57466	1.92014	3.00941	2.50416	3.87221	1.06632	3.04073	2.29688	2.60735	3.21165	2.2727	3.61941
Rpl6	1.92954	1.42565	0.874497	0.852052	1.13661	0.809892	0.744049	0.664074	0.396944	0.310015	1.68683	1.26508	1.1808	1.76989	0.9855	2.21231	1.49752	1.82361	1.78724	2.20414	2.45336	2.28905	2.15584	1.98657	1.40514	1.6385	2.10146	2.04773	1.42322	1.84416	1.31668	1.31667	1.74517	1.17822	1.42543	2.23737	1.05598	1.49852	1.13554	1.21085	1.38145	1.2824	1.56868	1.25872	1.49799	1.31724	1.74855	2.12315
Rpl29	0	0	0	0.618452	0	0	0	0	0	0.640685	1.10585	0	0	1.6028	1.43374	0	0	0.961968	0	0	0	1.44239	0	0.930906	0	0	0.536356	2.05885	1.27242	0	0.881328	0.543681	0.349367	0.325137	0	0	0	0	0	0	0	0.624759	1.35608	0	0	0	0	0.943552
Rpl5	0.307525	0.199955	0.583262	0.85105	0	0.482344	0.484367	0.182862	0.250537	0	0.919944	0.261937	0.741987	0.760901	0.822627	0.527356	0.602269	0.435288	0.442244	0.304003	0.86959	0.629305	0.219802	0.800092	0	0.327659	0	0	0.563191	0.219964	0	0	0	0.102217	0	0	0.30082	0.6809	0.120406	0.448994	0.235958	0.496809	0.482744	0.614494	0.443411	0.23041	0.23651	0
Rpl13	0.31765	1.04228	2.02038	0.587884	1.28321	1.39857	0.400377	1.01832	1.67335	0.132005	1.74642	0.44213	1.8807	1.35467	1.41778	0.755958	1.54645	0.988955	1.31443	0.425288	1.06599	1.29264	0.717513	0.916934	2.15274	0.360614	1.29966	1.86222	1.29589	2.20279	1.01902	0.414413	0.616729	0.702075	1.77934	0.569225	1.18013	0.928951	1.08005	0.591917	0.936071	0.580259	1.84116	0.727925	0.568856	1.60714	1.17988	1.48128
Rpl9	0.369075	1.91766	3.22674	1.50978	2.80751	1.69034	1.51423	1.26929	1.65349	3.00954	3.323	1.93947	1.71542	2.68526	2.03433	0.29416	0.258145	0.4106	0	0	0.347306	0.729903	0	0.98527	0.816009	0.496847	1.3263	0.781518	1.25218	0.31572	1.60783	1.17511	0.390221	0.524111	0.308609	0.430556	0.525816	3.34687	0.709275	3.15147	2.40318	1.61733	3.94451	1.69692	2.70616	1.1774	0.302632	0
Rpl10a	1.02291	0.208514	0.653695	0.432596	0.440345	0.69251	0.955232	0.592575	0.776296	0.211682	0.748887	1.08691	0.717773	0.914402	0.846419	0.564423	1.36018	0.675108	2.31182	0.885926	0.812319	1.29232	0.614657	0.595076	0.479155	0.6281	0.909751	0.423905	0.695384	0.255078	0.181422	0.399764	0.280555	0.6216	0.868079	0.278806	0.985964	0.748948	0.658216	0.371821	0.587079	0	0.460329	1.04293	0.320087	0.486679	0.162963	0.812506
Rpl26	3.31408	1.87693	1.04126	1.49202	3.6129	1.25094	1.22798	2.84073	1.95182	1.6001	0.748887	2.40178	1.99754	1.35854	1.59852	1.08654	0.677066	1.95605	0.69794	2.00928	2.08275	0.463048	2.81443	2.67423	0.881996	0	0	0.935291	1.57413	0.340708	1.7016	1.91358	2.10678	2.01403	0.445527	0.932763	1.78783	1.23282	1.08509	1.24382	1.24116	1.63591	2.01853	2.707	2.47926	2.24173	1.91653	2.11926
Rpl27	5.75692	1.77634	3.27473	6.00467	6.2403	5.89455	6.31492	4.38226	4.36964	8.0682	6.52093	5.92388	4.32733	4.53234	4.2969	7.95488	6.93483	7.06405	4.48598	7.37296	6.36526	6.85879	8.43215	7.64858	6.41724	8.64914	8.36061	6.97238	4.11787	7.09585	4.15118	6.99558	9.11712	4.52004	7.95821	8.51155	3.80919	4.12479	3.71497	4.62426	3.10002	1.55791	3.32752	5.2354	2.38406	4.16422	3.92045	6.0121
Rpl18a	0.76768	0.388846	0	0.365225	0.256345	0.284282	0.270763	0	0.158877	0.269433	0.381661	0.248837	0.242636	0.318204	0.505401	0.231064	0.37273	0.431558	0	0	0.167789	0.132633	0	0.171153	0.200404	0.202366	0	0	0.456052	0	0.417195	0	0	0.205506	0	0	0.26434	0.13698	0	0.367939	0.329684	0.161828	0.134883	0.247904	0.137873	0.0742123	0.0760234	0
Rpl23a	1.26844	0.225485	0.790421	0.647711	0	0.801157	0.59694	0.473124	0.184819	0.843008	1.11195	1.71952	1.49911	1.07418	0.935233	0.767691	0.822327	1.65975	0.827222	0.610675	1.40309	1.307	2.06429	1.13349	1.27976	1.9584	0.750841	1.271	1.08864	1.32477	1.10252	1.10251	1.31479	0.883934	1.75239	1.92661	1.2611	0.854759	1.69061	2.02322	2.19034	1.45792	0.394529	1.63653	1.93453	2.01341	1.30716	1.43722
Rpl23	0.643884	0.59757	0	0	0	0	0.508464	0	0	0	0.508696	0	0	0.49265	0.433983	0	0	0	0	0	0	0	0.758258	0.607937	1.12662	0.853683	1.02526	0.36358	0.826696	0	0.496703	0.375894	0	0.262436	0	0	0	1.1895	0	1.22667	0.561915	0.41423	0.674648	1.75188	0	0.586901	1.32546	0
Rpl30	0	0.481013	0.511297	0	1.05026	0.474619	0.849937	0.446817	0.507748	1.01839	0.33766	0	1.13878	0.719563	0.985006	1.51808	1.07534	1.35684	0.827286	1.14407	0.930625	1.34853	0	0.482076	0.977656	1.54944	2.13151	1.22257	1.46326	1.50518	1.18012	1.46413	0	0.887485	0.939468	0.66708	0.29245	1.07003	0	1.56897	0.318659	0.355734	0.527728	0.245468	0.297825	1.77448	1.05816	0
Rpl31	9.37153	0.886149	4.28095	7.03557	4.32972	5.9849	7.06845	13.517	14.6177	12.3215	0.148562	2.90941	2.31789	1.83609	2.33141	2.93681	1.86278	4.32358	3.20097	2.78873	4.36528	0	2.43375	3.72291	3.5199	1.56433	0	2.0502	2.57562	3.22199	1.38048	3.39205	2.44411	3.6006	2.91176	4.3695	7.255	3.62983	8.20152	6.16075	8.49054	5.62461	5.29833	6.78779	6.93002	2.65637	3.70032	5.00582
Rpl32	1.07222	0.360446	0	0.893198	1.02204	0.643316	0.301117	0.475329	0	0.586947	0.555921	0.354332	0.486653	0.551232	0.315531	0	0.312491	0.403703	0.477847	0.348458	0	0.421838	0.748859	0.311066	0.185834	0.264892	0.238069	0.219638	0.34209	0.374187	0.428888	0	0.372822	0.695087	0.299961	0	0.650393	0.434596	0.673431	0.281426	0.457301	0.336614	0.585342	0.537697	0	0.278191	0.340076	0.3396
Rpl8	3.79374	2.7757	3.05751	2.00499	3.08005	1.72978	1.88247	1.36131	1.58337	2.987	1.88096	2.15615	1.64742	1.94666	1.64631	2.60976	2.34344	2.67794	2.85432	2.80539	2.24665	1.59832	2.71851	2.56604	0.317242	1.57678	0.738889	2.25435	1.56501	1.92996	2.31977	1.15704	1.22379	1.45414	2.03907	1.39965	2.06395	2.49747	2.93959	1.9117	2.5681	1.8411	1.66103	3.22386	1.68596	1.57695	1.46029	1.80956
Rpl22	0	1.36086	1.07131	1.50541	0.971117	2.22646	0.791864	0	0	0.796039	1.511	1.64773	1.24929	1.42036	1.31393	0.908822	0.681582	1.32954	1.41429	2.39723	1.87237	1.79164	3.34434	2.22293	1.81348	2.15057	2.3059	1.3829	0.766139	1.54882	1.16185	1.77357	1.93316	1.433	0.934688	1.17924	1.28644	2.03297	0.781573	0	0.531165	1.44	0.844139	1.94962	0.81634	0.825724	0	0
Rpl36a	0.896153	1.46516	0.862265	0.906673	1.43499	1.28776	0.384703	0.244307	0.459203	0.997164	0.77562	0.571415	0.623872	0.873122	0.440224	0	0.428094	1.00395	0.919779	0.745494	0	1.06487	0	0.428204	0.496113	0	0.649887	0.575813	0.543325	0	0	0.356521	0.581201	0.77917	0.653758	0	0.887154	0.502506	0.693894	1.19335	1.28867	0	1.16702	0	0	0.917764	0.504437	0.307163
Rpl19	1.79295	2.10355	0.81928	1.15461	0.690383	4.28108	4.32485	6.24482	3.44899	5.07811	1.44781	3.08967	2.2028	1.63879	1.96563	1.97732	2.05317	3.53509	2.54436	3.47067	2.93392	2.26978	2.27317	3.15509	3.8826	2.34101	3.99883	4.27556	2.40525	3.45283	2.29649	2.14945	2.30245	3.29335	1.4362	3.13458	2.47145	2.5044	3.43017	3.4095	3.93055	1.54572	3.44345	2.30461	2.38412	2.06833	3.1145	2.25153
Rplp2	5.3392	6.88469	10.1489	6.38747	14.2455	10.226	6.53893	2.78549	8.11803	5.65505	9.11512	6.56946	6.71541	10.1656	8.75859	9.24092	8.92055	4.03747	8.99237	5.99597	11.4909	8.14824	12.7267	9.03948	11.2873	8.11833	13.1959	10.6086	9.48187	10.2805	14.5264	10.4693	12.2054	10.9515	13.0388	11.4229	8.33068	6.27631	7.59045	7.62183	8.17468	10.944	7.27312	11.1007	8.29931	11.3184	8.75737	8.29568
Rpl10	0	0.275168	0	0	0	0	0	0	0	0	0.187279	0	0	0.195432	0	0	0	0	0	0	0	0.142376	0	0	0	0	0	0	0.100041	0	0	0	0	0.220485	0	0	0.0981639	0.0964775	0	0	0	0	0	0.0743064	0	0.144871	0.156564	0
Rpl35	3.97312	1.32866	2.71879	0	2.83809	2.3877	1.12408	1.13765	4.55433	8.34601	1.88935	2.70727	2.38469	1.66033	1.55199	2.12522	3.24418	3.24429	3.17927	3.39839	3.27273	2.64647	4.34722	3.61024	2.23025	3.60048	2.03495	3.65052	2.38418	3.65037	2.56364	2.94171	2.64558	1.86796	1.44101	1.99124	1.99777	3.22867	5.35139	3.11906	6.29444	3.90264	1.92119	3.50294	3.57897	1.72476	3.11269	3.45362
Rpl24	1.41766	1.29627	0.566622	0.849045	1.75194	1.13587	0.625828	0.577053	0	0.287115	0.849329	0.627745	1.27097	0.894673	1.19052	0.900063	1.10867	1.09609	1.14644	0.579561	0.887461	1.29041	1.38094	0.651939	0.751954	0.799966	0.388335	0.795788	0.876173	1.23279	0.70012	0.62239	0.304514	0.516086	0.876224	1.04494	0.574137	0.680259	1.15663	0.705864	0.871314	1.18387	0.810927	0.263553	0.675395	0.531275	0.581318	0.444229
Rpl17	3.57755	3.83176	3.19905	4.21739	4.40257	2.99844	3.08559	3.11406	3.39211	2.62363	2.77252	3.34695	3.24571	2.19166	2.72691	1.9912	2.19269	3.09686	1.3719	2.38526	2.15478	1.60783	2.69217	1.58865	3.75866	2.33157	2.75091	1.96177	3.26755	3.22784	2.0196	1.73759	2.23162	2.69429	2.0342	1.50635	0.90188	2.22577	1.7248	1.32711	2.15981	3.25273	1.07194	1.82615	0.806283	2.51521	1.42429	0.68461
Rpl14	0	1.32082	0.322634	0	0.602471	0.393378	0.41844	0.175308	0	0.380417	0.863786	0	0.199557	0.797629	0.162083	0.176364	0.179841	0.546758	0.323877	0.50933	0.749735	0.535528	0.859723	0.837789	0.539734	0.445723	0.486791	0.261761	0.974751	0.503405	0.891534	0.231814	0.390744	1.15895	0.635031	0.678484	0.116201	0.785291	0.228333	0.355797	0	0.649981	0.262835	0	0.885314	0.289847	0.78101	0
Rpl11	0.882992	2.40212	3.52057	0	0.761697	2.47917	1.15652	3.85721	1.32755	2.77446	1.74773	1.66463	1.68297	1.65831	1.20591	1.68828	2.17147	1.50408	2.20672	1.79679	1.57337	3.31742	0.703918	1.19198	3.04582	1.07389	2.24479	1.52942	1.81902	0.789306	1.48828	1.28936	1.15373	0.690917	2.15204	1.94261	2.20042	2.32632	2.77743	2.1307	1.83017	2.91461	3.27127	0.95594	0.553559	1.49466	1.41934	1.56227
Rpl15	2.72521	1.36159	0.736414	0.66319	1.35711	0.243662	0.762671	0.691243	0.8739	0.614662	0.957354	0.624641	0.638788	0.908606	0.455918	0.680104	1.33563	0.165932	1.12584	0.674115	0.492779	0.205955	0	0	0	1.64194	0.275057	0	0.20682	0	0.160156	0.31963	0	0	0.268583	0.217154	0.165097	0.94316	0	0	0.561256	0.767599	0.277714	0.799341	0.28244	1.23067	0.560422	1.08877
Rpl34	0	0.843476	0.355767	0	0	0.406893	0.458492	0.561869	0.56409	0.553714	0.579964	0	0.308262	0.631682	0.431731	0	0	1.10096	0	0	0	0.431887	1.21499	0.531639	0.423585	0	0	0	0.719632	0	0	0	0	0.392025	0.858304	0	0	1.02926	0.388606	0.463199	0.761465	0	0.408406	0.606211	0	0.593619	0.341948	0.773011
Rpl22l1	0	0	0	0	0	0	0	0	0	0	0.0905684	0	0	0.133748	0	0	0	0	0	0	0	0	0	0	0	0	0	0	0.0848023	0	0	0	0	0	0	0	0	0.0762257	0	0	0	0	0	0.106433	0	0	0.100842	0
Rpl4	1.54407	1.75505	1.33378	0.622405	1.43709	0.759687	0.924771	1.23556	1.22037	0.53059	1.0131	1.05142	0.948443	1.03038	1.16271	0.891156	0.446142	0.421744	0.442281	0	0	0.759316	1.34455	0.5705	1.29664	1.13444	1.17984	1.51313	1.11269	1.80111	1.09494	1.47872	0.247962	0.982894	0.750832	0.803821	0.240937	1.3365	0.162951	1.06441	0.211744	0.932815	0.690942	1.03344	0.765238	0.612278	1.12275	0.868341
Rpl7l1	0	0	0	0	0	0.207746	0.0960336	0.108433	0	0	0.292602	0.128895	0	0.0824108	0	0	0.089951	0.2558	0	0.182395	0	0.0845769	0	0.0848957	0	0	0	0	0	0	0.0565169	0.214945	0	0	0	0	0.0541626	0.0371532	0	0.108776	0	0.0668491	0.0761109	0	0.0282671	0	0.102503	0.129162
Rpl38	0	0.61725	0	0	0	0.744188	1.60454	1.6139	0	0	0.859265	0.765729	0.626948	0.756016	1.16729	0	1.80691	1.61315	0.698685	0.939436	1.02418	0.910401	0	2.26753	0.698949	0	1.28573	0	0.436891	1.0942	0	0.491379	0	0.600523	0	1.08112	1.75028	1.14675	1.18571	2.07208	1.50591	1.30678	0.773738	0	0	0	2.00531	1.10176
Rps10	0	0.620806	1.64039	2.37336	3.00353	0	2.41125	3.09856	4.22899	2.33544	1.22263	2.55964	0.186796	1.57765	0.774266	2.93681	2.01923	2.43213	2.27586	4.2139	0.979129	1.57995	0	0	0.956834	0	0.820412	0.901123	0.697675	0.285901	1.4533	1.90588	1.20245	0.952801	2.40538	1.39133	2.62686	1.72085	1.54357	1.83656	1.69098	3.43319	1.28042	1.66445	2.71608	2.37683	1.43824	3.74964
Rps11	0	1.99029	1.04911	1.1668	1.27734	1.72616	3.33125	1.56871	2.08909	2.08466	1.3514	0.771428	1.99621	1.53313	1.49474	3.50695	1.87225	1.66319	1.63681	1.17656	1.89928	1.39045	0.930592	1.75058	0.926372	1.88404	0.510932	1.77301	1.32623	1.89156	1.66537	1.93497	2.94703	1.73056	1.18141	1.31944	1.54828	1.88414	2.05927	2.19168	1.09466	1.79576	1.45193	2.89113	2.46845	2.30325	2.26047	0.754042
Rps12	0	0.325373	0	0	0	0.596007	0	0	0	0	0.485513	0.469221	1.26386	0.538411	0.888002	0.79086	1.04745	0	0.617088	0	0.4231	0	0	0	0.220216	0	0	0	0.0984294	0	0	0	0	0	0	0	0.370042	0.592914	0	0.288417	0	0.432058	0.159948	0	0	0.142966	0.175866	0
Rps13	1.45829	1.59206	0.702528	2.61754	0.810597	0.64117	2.10344	1.69915	1.01448	2.07222	2.26356	0.861766	1.99072	1.33828	1.74028	1.69142	1.19663	1.95898	0.756117	1.09554	0.594871	2.30213	0	1.68045	1.34717	1.01746	1.26765	1.45155	0.835861	0.877172	1.24183	1.00107	1.16167	0.59686	1.12171	1.18094	1.77699	1.25081	1.35082	2.34377	1.33829	1.33029	0.891189	1.03087	2.07846	0.52724	1.41457	2.25783
Rps14	0	1.91211	0.474992	1.57994	0	0	2.40162	0.697138	0.550146	0.429461	1.70077	2.24392	1.93293	1.68505	2.08615	2.73056	2.00151	1.91044	2.04516	2.58125	1.74815	2.13439	1.23711	2.08948	0.815298	3.54518	3.41944	1.43942	1.98616	1.06055	0.88091	1.20453	3.0087	2.22345	2.18036	2.53588	1.49436	1.12851	4.11825	1.3345	2.14415	0.444966	0.432731	2.95032	1.77946	3.17657	1.58594	2.60424
Rps15	0	0	0	0	0	0	0	0	0	0	0	0	0	0	0	0	0	0	0	0	0	0	0	0	0	0	0	0	0	0	0	0	0	0	0	0	0	0	0	0	0	0	0	0	0	0	0	0
Rps15a	1.86177	1.09537	2.19417	1.79489	1.61505	1.06976	0.554451	0.433445	1.01163	0	1.02654	1.46866	1.30075	1.15453	1.45802	1.95319	1.58346	0.853521	1.63754	1.40463	1.25409	1.34209	1.43164	0.977299	1.70476	1.26018	2.6064	1.38661	0.96405	1.83666	2.27315	1.4126	2.02474	1.36865	1.9427	1.359	1.61183	1.08554	1.72142	0.660712	1.62125	0.840375	1.37604	1.65249	1.59483	0.753463	1.47237	0.724809
Rps16	1.43667	3.24905	3.53468	4.54923	1.10845	1.85183	2.4604	1.14332	2.90827	2.81776	1.98325	2.28938	2.05013	1.8251	1.94198	1.5798	2.09465	2.02332	0.348078	2.1228	2.04089	1.42229	1.07974	1.27653	1.51164	1.36626	1.67975	1.94717	2.6917	2.27509	1.48941	1.41325	0.728487	2.13857	0.342789	0.429151	0.615304	1.526	0.307426	0	0.117284	1.05733	0.317412	2.28783	0.115244	0.112881	1.64074	0
Rps17	0	1.04676	3.03009	5.75774	0.437899	0.58334	2.98737	0	0.46254	0	2.99095	0.559192	1.95876	3.60294	2.59101	0.823945	0	0	0.421978	0.790321	3.55107	1.51506	2.33975	0.76399	3.97543	2.17736	0	2.14559	1.7216	1.81851	1.96821	3.74265	0.992241	1.39327	1.85881	1.8872	4.226	1.22354	0.274202	1.15446	0.249534	0.700141	1.72028	0	0.218277	0.223909	1.44766	0
Rps18	1.36882	1.16693	1.10807	2.14252	0.654149	0.614838	0.576292	1.1884	1.233	0.911306	1.31698	2.02777	2.13643	1.47488	1.68514	1.46625	1.80104	1.68149	2.53856	1.19268	2.13629	2.23826	1.92942	2.09225	1.00555	2.07123	1.08021	0.740934	1.18722	0.740874	1.40293	0.911781	1.85062	1.85945	1.02427	2.42855	1.18802	2.75274	1.46648	0.959507	2.25518	2.40039	2.95236	1.85538	2.5252	2.8218	2.70524	3.10423
Rps19	1.52359	0.999213	0.408417	1.66627	0	2.45234	1.22823	4.5878	0.942172	2.61699	0.934564	1.44678	3.28696	2.14092	2.11389	1.86874	3.04186	1.89682	2.97487	1.31383	2.7196	1.75209	0.787526	2.95912	2.68679	1.92354	1.30818	1.78706	2.8186	2.83726	2.70994	1.52328	3.0685	2.81698	2.7886	0.580336	4.17339	3.85671	3.97775	2.50597	3.19601	3.10776	4.34992	5.39502	2.71846	4.27413	2.91248	6.07009
Rps2	0.146266	0.874506	0.430797	0.149055	0.430788	0.260995	0.58045	0.2105	0.245187	0.209373	0.67655	0.728551	0.993423	0.818515	1.05137	0.94503	0.597849	0.774872	0.833493	0.548771	1.12265	0.500519	0.594659	0.618344	0.632685	1.12028	1.48413	0.94037	0.805847	0.81815	0.941909	0.942327	1.29421	1.32215	1.05739	0.872579	1.31157	1.06706	0.845343	1.31122	0.822131	1.3115	0.934224	1.27885	1.01796	1.41845	1.04445	0.72718
Rps20	0.643561	1.49736	1.71633	0	0.485226	0.467294	1.40523	0.693197	1.83846	1.2515	0.975525	1.12504	0.673497	0.924549	0.677982	1.04835	0.996678	0.964592	1.68453	2.03645	0.69468	1.30528	0	0.762924	0.832622	2.68121	0.92275	1.7629	1.85352	2.67017	0.503967	1.41568	1.35037	0.953815	0.495236	0	1.72137	1.59339	1.53414	1.73995	1.72833	1.08403	0.9053	1.04025	0.911409	1.00433	0.878032	0.439246
Rps21	0	0.17382	0.627162	0	0	0	0.246814	0	0	0	0.751708	0	0.620409	0.875839	0.778149	0	0.974841	0.799235	0.295363	0	0.772662	0.28849	0.522163	0	0.86425	0.42412	0.902508	1.19425	1.04979	0.538369	2.01954	1.11459	0.679896	1.45177	1.10671	0.748751	0.503876	0.384443	0.225173	0	0	0.234727	0.144468	0	0.413103	0.745552	0.650499	0.323724
Rps23	0.599923	2.73868	0.432853	0	0	0.650829	0.677636	0.396407	0	0	0.412676	0	0.238223	1.6505	1.2499	0.609275	0.454236	0.440216	0.545532	0.561352	0.8166	0.625343	0	0	0	0	0	0	0.305378	0.565682	0.415858	0	0	0.599114	0	0.695212	0.173336	0.602	0.432899	0.201332	0.287464	1.48803	0.196879	0.232507	0.188724	0	1.03273	0
Rps24	0	0.427564	0.957121	0	1.81571	0.725668	1.60536	0	0.430032	0.34738	1.01711	0.190646	0	0.528886	0.53242	0.694961	1.46568	0.39269	1.30956	0.641562	0.890465	0.594973	0	0.79496	0.655273	0.70543	0	0.19266	0.400557	0.782992	0.657385	0.851822	0	0.909801	0.517008	1.19404	0.150454	0.353326	0.370173	0	0.247765	0.5448	0.524843	0.394443	0.566926	1.45537	0.975296	0
Rps25	4.92497	2.73468	2.44633	4.72434	2.30017	2.08157	1.31319	3.08492	3.90202	4.02634	2.40954	3.75751	3.99896	2.39502	3.15347	4.13956	4.06283	4.4795	4.00857	4.8255	4.69036	3.53537	4.51465	2.7019	3.15087	1.48934	1.46655	2.03054	2.31763	1.22174	3.72239	1.46478	2.19742	3.66896	4.2074	5.20382	3.95814	3.4533	4.94135	3.89825	2.8914	3.64332	3.34564	1.14331	5.52988	2.79747	3.26397	5.7672
Rps27l	0	1.52849	0.992324	0	1.30559	0.932553	0	0	0	0	0.545299	0.579353	0.840323	0.591761	0	0.91416	0.4865	0.486619	0.932928	0.815548	0	0.494809	0	0.673899	0.572161	1.19742	1.26164	0	0.127456	0	0	0	0	0	0	0	0	0.0817845	0	0	0	0	0	0	0	0	0	0
Rps28	3.09291	1.69445	5.19806	4.71738	0	2.30608	3.04146	0.803534	3.47115	0.734015	2.04873	3.54306	4.43461	2.12864	4.32726	1.50924	1.39772	1.59891	2.20819	2.0683	0	0.434292	3.94919	4.2215	0.452025	3.07121	0.818588	0	2.37607	4.91391	1.14747	4.47204	1.39556	4.51147	7.32059	6.305	2.73996	0.159993	0.477782	1.12672	0	2.60326	1.07892	2.61101	5.59057	5.06768	3.80268	5.43079
Rps3	0.842241	2.33874	1.94067	0.312831	0.602244	2.47855	1.78459	0.966343	0.592207	0.441337	1.86996	1.4959	1.51868	1.6784	2.21676	2.98721	1.76148	1.46129	1.77087	1.50027	2.78714	1.99683	1.34395	1.20953	1.76906	2.36231	2.16393	1.50414	2.46352	2.24734	1.88495	1.56938	3.09168	2.41674	2.17777	1.84662	1.21293	2.01619	0.931713	1.47732	0.980987	1.76071	1.17408	1.48207	2.19487	1.81614	1.75392	1.24401
Fau	4.27017	0.376006	0	0	0	0	0	9.02508	0	0	1.19638	2.39903	1.96073	1.27438	0.783303	0	1.95021	3.14834	1.29117	4.38694	1.24745	1.99026	0	0	0	3.39577	2.20546	1.26594	0.913187	2.35068	2.7165	2.80308	4.36905	3.32192	3.89301	9.3922	5.14534	2.08628	3.55231	2.31457	6.82939	2.54696	3.4696	1.55255	4.91802	3.07754	2.6132	3.97009
Rps3a	1.40368	3.94677	2.35991	3.1968	3.04005	4.44281	2.11463	1.99617	2.35729	2.85478	1.69195	2.50684	2.10285	1.99089	1.96196	1.26183	0.922399	1.39238	1.27774	1.88896	0.441257	1.31	1.27655	0.648123	4.61509	0.519533	0.591172	1.46245	2.94979	1.26742	3.0942	2.42566	0.389791	1.95976	2.25999	1.0023	1.60614	2.83097	2.71366	3.33011	1.39667	1.6153	1.64532	0.599794	0.717398	2.0891	1.6229	0.768213
Rps4x	1.48617	2.68227	1.21486	1.47407	1.79894	2.15084	1.57869	1.4208	1.57121	1.12031	1.57342	2.28755	1.90167	1.55337	1.57825	2.84525	2.18024	1.69967	2.46611	1.36665	1.34288	1.55883	1.55221	1.89791	1.47532	2.21754	2.43319	2.04054	1.44203	1.3532	1.99012	2.16282	3.33818	1.78337	1.45352	2.19858	1.45697	2.12158	2.44261	2.04531	1.90215	1.21565	2.02636	2.975	1.71076	2.10947	2.19135	2.36601
Rps5	0	0	0	0	0	0	0	0	0	0	0.0668227	0	0	0.0551174	0	0	0	0.188702	0	0	0	0.127567	0	0	0.127132	0	0	0	0.0848526	0	0	0	0	0.1296	0	0	0.225401	0	0.218817	0.201527	0	0	0	0.27042	0	0	0	0
Rps6	0.470729	1.18749	0.840262	0.906394	0.412339	0.926138	0.708928	0.134188	0.584627	0	0.844754	0.535992	0.761204	0.844777	0.768406	0.702629	0.97528	1.55093	1.11297	0.732315	0.636444	1.31478	1.79841	1.06758	1.06218	0.781162	1.26196	0.869472	1.24901	1.42613	0.828923	1.50943	0.853478	1.29944	0.951603	0.994855	1.04202	1.16307	0.681896	0.958601	1.38189	0.82833	0.720061	0.760178	1.25397	0.84669	0.748065	0
Rps7	0	0.399442	0	0	0.332604	0.199097	0.235075	0.279172	0.571075	0	1.7206	2.43663	1.86465	0.696292	2.07252	2.2566	1.6117	0.511432	1.69179	0.801722	1.0975	0.729648	2.63415	1.4492	0.759617	0.72444	1.75893	1.75088	1.19145	1.27426	1.43175	1.47475	0.9056	1.04224	0.871855	1.05089	1.57745	1.0854	0.777615	1.11403	0.791292	1.65521	1.44761	0.759026	1.15523	0.963257	0.746163	0.886532
Rps8	0.676052	3.74291	2.27388	3.11467	1.08443	3.09765	2.56463	2.99497	1.69754	2.45027	1.96266	2.28375	1.31152	2.04697	1.70406	2.77122	2.25855	1.99927	2.55355	1.70299	1.53818	2.00423	0.940933	1.92128	0.870602	1.85004	1.3452	2.6403	1.79737	0	0.868197	0.853199	0.609888	2.1712	1.58811	1.1483	1.25053	1.94211	0.898172	1.97094	1.67286	1.38725	1.59195	1.34401	1.2399	1.87634	3.21052	0.859226
Rps9	2.34817	1.87435	2.07441	1.91028	1.79545	2.02966	1.8586	2.25182	2.47497	2.11477	1.82333	1.60752	2.36681	1.71858	2.02388	2.61637	2.33204	2.44424	2.34087	2.09579	2.2351	1.99486	1.20137	1.50106	2.4608	1.7233	1.69579	1.67751	1.44672	1.87761	2.09457	1.71709	2.34749	2.01842	3.07315	1.80981	2.10752	1.8966	2.0692	2.24696	2.23675	2.38493	2.18529	0.710922	2.41226	2.56875	2.20289	2.1878
